# Targeting the tomato fruit cuticle by gene overexpression and editing with the fruit epidermis-preferential *nsLTP* promoter

**DOI:** 10.1101/2024.11.11.622963

**Authors:** Marie Alonso, Ella Paulsen, Nathalie Geneix, Sandra Pedemay, Angelina D’Orlando, Didier Marion, Marc Lahaye, Bénédicte Bakan, Christophe Rothan, Johann Petit

## Abstract

The thick cuticle covering and embedding epidermal cells of tomato (*Solanum lycopersicum*) fruit, a model for cuticle studies, plays important roles in fruit protection and quality. To further our understanding of the influence of cuticle components on cuticle architecture and properties, the next step is to engineer cuticle composition. Ideally, to avoid indirect effects at whole-plant level, a fruit-and epidermis-specific promoter should be used. Here, to overexpress and edit target genes in tomato, we selected a *non-specific Lipid Transfer Protein 2* promoter (*pronsLTP*) with preferential activity in fruit epidermis, as shown by NLS-GFP fluorescence analysis. Overexpression of *SlMYB75* driven by *pronsLTP* induced anthocyanin accumulation specifically in the growing fruit epidermis, consistent with the cuticle deposition pattern. In keeping with changes in anthocyanins, the cuticle composition in flavonoids and phenolic acids was altered, as shown by Raman microspectroscopy, as were several cuticle properties. We then edited the carotenoid *PSY1* gene with a *pronsLTP*–driven *CRISPR/*Cas9 system. Different *PSY1* knock-out alleles were detected predominantly in fruit exocarp and mesocarp of color-impaired *pronsLTP::Cas9-Psy1* mutants, and very little in the leaf. A mutant carrying a heritable knock-out mutation in both fruit and leaf was also detected, indicating that mutants obtained with *pronsLTP* may require screening before being studied. Altogether, our results indicate that *pronsLTP2* can efficiently result in gene overexpression and editing in fruit epidermis. Implications of these findings are important for the functional analysis and genetic engineering of cuticle-related genes in tomato.
