## Supplementary material for "Targeting the tomato fruit cuticle by gene overexpression and editing with the fruit epidermis-preferential *nsLTP* promoter": Sup Table S1

### Sheet: Feuil1
Supplementary Table S1. Digital expression of tomato genes in the outer epidermis of the fruit.
Summary of the assembled unigenes availables at http://ted.bti.cornell.edu/cgi-bin/TFGD/digital/home.cgi normalized digital expression, the predicted cluster and top hit of a blast search against GenBank.
Unigene	Normalized number of reads (reads per 100,000)					GenBank top hit
	Outer epidermis	Collenchyma	Vascular	Parenchyma	Inner epidermis	Acc#	Description
TU039782	312.1	26.5	6.6	4.3	0	CAJ19705	non-specific lipid transfer protein [Solanum lycopersicum]
TU052671	263.6	17.5	20.6	53.5	14.2	P23419	Chalcone synthase 2
TU000154	253.9	15.9	1.4	3.8	0.4	CAJ19705	non-specific lipid transfer protein [Solanum lycopersicum]
TU039960	127.5	5.8	0	0	0	CAJ19705	non-specific lipid transfer protein [Solanum lycopersicum]
TU145214	123.4	6.9	0	1.4	1.8	AAU00066	pathogenesis-related protein 10 [Solanum virginianum]
TU046967	109.3	2.7	0.5	1.4	0	CAJ19705	non-specific lipid transfer protein [Solanum lycopersicum]
TU056414	107.7	20.1	0	29.3	6.6	P23418	Chalcone synthase 1
TU040280	86	3.2	0.5	0	0	CAJ19705	non-specific lipid transfer protein [Solanum lycopersicum]
TU036572	80.9	4.8	0.5	8.5	0	P23419	Chalcone synthase 2
TU055283	75.4	6.4	1.4	0	0	Q03461	Non-specific lipid-transfer protein 2 (LTP2)
TU038295	63.7	2.1	0.9	1.9	2.7	AAU00066	pathogenesis-related protein 10 [Solanum virginianum]
TU000103	57.7	0.5	0	0	0.4	CAJ19705	non-specific lipid transfer protein [Solanum lycopersicum]
TU031524	46.5	5.3	0.5	0	0	Q03461	Non-specific lipid-transfer protein 2 (LTP 2)
TU053992	46.5	1.6	0	0.5	2.2	AAU00066	pathogenesis-related protein 10 [Solanum virginianum]
TU037667	45.5	3.7	0.5	0	2.7	AAZ23955	GDSL-lipase 1 [Capsicum annuum]
TU145247	43.5	3.2	0.9	0.9	0	CAJ19705	non-specific lipid transfer protein [Solanum lycopersicum]
TU142970	43	4.2	0	0.9	23.5	AAA81892	epoxide hydrolase [Solanum tuberosum]
TU044135	42	1.1	0	2.4	11.5	CAK18853	GDSL-motif lipase/acylhydrolase precursor [Phillyrea latifolia]
TU043252	41	7.4	0.5	2.8	8.9	ACU12849	cutin deficient 2 [Solanum lycopersicum]
TU057365	41	5.3	0.5	0	0.9	P37124	Cytochrome P450 77A2
TU043519	40	0.5	1.9	3.3	3.5	AAC64201	expansin [Solanum lycopersicum]
TU052308	37.9	2.1	0.9	0.5	0	P15003	Suberization-associated anionic peroxidase 1
TU000140	34.9	1.6	0.5	0.5	0	CAJ19705	non-specific lipid transfer protein [Solanum lycopersicum]
TU121455	33.9	3.7	3.7	0.5	0	CAJ19705	non-specific lipid transfer protein [Solanum lycopersicum]
TU055450	31.4	1.6	0	0	0	CAJ19705	non-specific lipid transfer protein [Solanum lycopersicum]
